# A taxonomy of transcriptomic cell types across the isocortex and hippocampal formation

**DOI:** 10.1101/2020.03.30.015214

**Authors:** Zizhen Yao, Thuc Nghi Nguyen, Cindy T. J. van Velthoven, Jeff Goldy, Adriana E. Sedeno-Cortes, Fahimeh Baftizadeh, Darren Bertagnolli, Tamara Casper, Kirsten Crichton, Song-Lin Ding, Olivia Fong, Emma Garren, Alexandra Glandon, James Gray, Lucas T. Graybuck, Daniel Hirschstein, Matthew Kroll, Kanan Lathia, Boaz Levi, Delissa McMillen, Stephanie Mok, Thanh Pham, Qingzhong Ren, Christine Rimorin, Nadiya Shapovalova, Josef Sulc, Susan M. Sunkin, Michael Tieu, Amy Torkelson, Herman Tung, Katelyn Ward, Nick Dee, Kimberly A. Smith, Bosiljka Tasic, Hongkui Zeng

## Abstract

The isocortex and hippocampal formation are two major structures in the mammalian brain that play critical roles in perception, cognition, emotion and learning. Both structures contain multiple regions, for many of which the cellular composition is still poorly understood. In this study, we used two complementary single-cell RNA-sequencing approaches, SMART-Seq and 10x, to profile ∼1.2 million cells covering all regions in the adult mouse isocortex and hippocampal formation, and derived a cell type taxonomy comprising 379 transcriptomic types. The completeness of coverage enabled us to define gene expression variations across the entire spatial landscape without significant gaps. We found that cell types are organized in a hierarchical manner and exhibit varying degrees of discrete or continuous relatedness with each other. Such molecular relationships correlate strongly with the spatial distribution patterns of the cell types, which can be region-specific, or shared across multiple regions, or part of one or more gradients along with other cell types. Glutamatergic neuron types have much greater diversity than GABAergic neuron types, both molecularly and spatially, and they define regional identities as well as inter-region relationships. For example, we found that glutamatergic cell types between the isocortex and hippocampal formation are highly distinct from each other yet possess shared molecular signatures and corresponding layer specificities, indicating their homologous relationships. Overall, our study establishes a molecular architecture of the mammalian isocortex and hippocampal formation for the first time, and begins to shed light on its underlying relationship with the development, evolution, connectivity and function of these two brain structures.
