## Supplemental Table 1 for "A taxonomy of transcriptomic cell types across the isocortex and hippocampal formation"

### Sheet: cells_per_region
	Region Abbreviation	Structure	Sub-structure abbreviation	10x Cells	SMART-Seq Cells	Region Name
1	ACA	CTX (isocortex)	CTX	58988	5122	Anterior cingulate area
2	AI	CTX (isocortex)	CTX	53921	1536	Agranular insular area
3	ALM	CTX (isocortex)	CTX	NA	9656	Anterolateral motor cortex (part of MOs)
4	AUD	CTX (isocortex)	CTX	71788	1486	Auditory areas
5	CLA	CTX (isocortex)	CTX	NA	828	Claustrum
6	ENT	HPF (hippocampal formation)	ENT	63584	NA	Entorhinal area
7	ENTl	HPF (hippocampal formation)	ENT	NA	1618	Entorhinal area (lateral part)
8	ENTm	HPF (hippocampal formation)	ENT	NA	1570	Entorhinal area (medial part)
9	GU-VISC-AIp	CTX (isocortex)	CTX	NA	1481	Gustatory areas, visceral area, agranular insular area (posterior part)
10	HIP	HPF (hippocampal formation)	HIP	77434	6598	Hippocampal region
11	MOp	CTX (isocortex)	CTX	125111	6516	Primary motor area
12	MOs-FRP	CTX (isocortex)	CTX	35140	NA	Secondary motor area, frontal pole
13	ORB	CTX (isocortex)	CTX	NA	1461	Orbital area
14	PAR-POST-PRE	HPF (hippocampal formation)	PPP (PAR-POST-PRE)	NA	1636	Parasubiculum, postsubiculum, presubiculum
15	PAR-POST-PRE-SUB-ProS	HPF (hippocampal formation)	PPP-SP (PAR-POST-PRE-SUB-ProS)	53088	NA	Parasubiculum, postsubiculum, presubiculum, subiculum, prosubiculum
16	PL-ILA	CTX (isocortex)	CTX	NA	1452	Prelimbic area, Infralimbic area
17	PL-ILA-ORB	CTX (isocortex)	CTX	48876	NA	Prelimbic area, Infralimbic area, orbital area
18	PTLp	CTX (isocortex)	CTX	27780	1539	Posterior parietal assocation areas
19	RSP	CTX (isocortex)	CTX	47698	2007	Retrospenial area
20	RSPv	CTX (isocortex)	CTX	NA	223	Retrospenial area (ventral part) (retro-seq only)
21	SSp	CTX (isocortex)	CTX	43649	5577	Primary somatosensory area
22	SSs	CTX (isocortex)	CTX	NA	1864	Supplemental somatosensory area
23	SSs-GU-VISC-AIp	CTX (isocortex)	CTX	48222	NA	Supplemental somatosensory area, gustatory areas, visceral area, agranular insular area (posterior part)
24	SUB-ProS	HPF (hippocampal formation)	SUB	NA	1608	Subiculum, prosubiculum
25	TEa-PERI-ECT	CTX (isocortex)	TPE (TEa-PERI-ECT)	54116	1602	Temporal association areas, perirhinal area, ectorhinal area
26	VIS	CTX (isocortex)	CTX	216441	NA	Visual areas
27	VISpl-VISpor	CTX (isocortex)	CTX	NA	1119	Posterolateral visual area, postrhinal area
28	VISl-VISal-VISli	CTX (isocortex)	CTX	NA	1135	Lateral visual area, anterolateral visual area, laterointermediate area
29	VISam-VISpm	CTX (isocortex)	CTX	NA	1141	Anteromedial visual area, posteromedial visual area
30	VISl	CTX (isocortex)	CTX	18925	NA	Lateral visual areas
31	VISm	CTX (isocortex)	CTX	18318	NA	Medial visual areas
32	VISp	CTX (isocortex)	CTX	29957	16421	Primary visual area
